# Diagnostic Evidence GAuge of Single cells (DEGAS): A flexible deep-transfer learning framework for prioritizing cells in relation to disease

**DOI:** 10.1101/2020.06.16.142984

**Authors:** Travis S. Johnson, Christina Y. Yu, Zhi Huang, Siwen Xu, Tongxin Wang, Chuanpeng Dong, Wei Shao, Mohammad Abu Zaid, Xiaoqing Huang, Yijie Wang, Christopher Bartlett, Yan Zhang, Brian A. Walker, Yunlong Liu, Kun Huang, Jie Zhang

## Abstract

We propose *DEGAS* (Diagnostic Evidence GAuge of Single cells), a novel deep transfer learning framework, to transfer disease information from patients to cells. We call such transferrable information “impressions,” which allow individual cells to be associated with disease attributes like diagnosis, prognosis, and response to therapy. Using simulated data and ten diverse single cell and patient bulk tissue transcriptomic datasets from Glioblastoma Multiforme (GBM), Alzheimer’s Disease (AD), and Multiple Myeloma (MM), we demonstrate the feasibility, flexibility, and broad applications of the *DEGAS* framework. *DEGAS* analysis on newly generated myeloma single cell transcriptomics led to the identification of *PHF19^high^* myeloma cells associated with progression.
