## Supplementary File 1 for "Diagnostic Evidence GAuge of Single cells (DEGAS): A flexible deep-transfer learning framework for prioritizing cells in relation to disease"

Marker
Cst3
Apoe
Clu
Gfap
Cpe
Mt1
Cd81
Cd9
Mt2
Id3
Ckb
Fxyd1
Vim
Prdx6
Ctsb
Csmd1
Dbi
Fth1
Hsd17b4
Aldoc
Igfbp5
Mlc1
C4b
Ntrk2
Gsn
Kcnip4
Gpm6b
Cnn3
Ftl1
Atp1b2
Id4
Psap
Plce1
Aqp4
Tagln3
Sorbs1
Tmem47
Itm2c
Scd2
Itm2b
Prdx1
Cd63
Laptm4a
Lamp1
Gstm1
Tspan3
Gpr37l1
S100a6
Ctsd
Sparc
Tmbim6
Scg3
B2m
Ncam2
Gm14964
Ggta1
Enox1
Glis3
S100a16
Tuba1a
Ctsl
S100b
6330403K07Rik
Chst2
Chl1
Matn4
Angpt1
Add3
Serpina3n
Tmem176b
Arhgef4
Mgst1
Tubb2b
Ifitm3
Grm5
Id2
Dhrs1
Sdc4
Osmr
Cadps
Dst
Gadd45g
Thbs4
Ddr1
Sema6d
Rcn2
Cpne8
Ube2e2
Selk
Sbno2
Fbxo2
Tsc22d4
Saraf
Tmem176a
Prkca
Lamp2
Aspg
Man1a
Slc38a1
Cav2
S100a1
Abca1
Chil1
Tst
Prune2
Hist1h2bc
Slc3a2
Syt11
Erbb2ip
Gm10116
Kif1a
Hrsp12
Sgcd
Stat3
Lgals1
Slc16a1
Gpx4
Pdpn
Cd151
Usp53
Grik2
Pard3b
Fxyd7
Fos
Id1
Cacnb2
Ubc
Pdia4
Nkain2
Nrg2
Lxn
Hopx
Srebf1
Slc35f1
Pdlim4
Cebpb
Cyr61
Sox9
Serpinf1
Nfkbia
Nfe2l2
Slc14a1
Arhgap6
Hspa5
Sulf2
Naaladl2
Tspan4
Nav2
Ctnnbip1
Bcap31
Slc39a14
Shisa6
Aplp2
Serping1
Spcs2
Ezr
Scarb2
Rab18
Gnai2
Junb
Clic1
Pfkp
Hspa2
Aebp1
Idh2
Ppib
Atraid
Dgki
Atp6v0e
Jund
Hnrnpk
Sulf1
1700030F04Rik
Itgb8
Mfap3l
S100a10
Npc2
Reep5
Vwa1
Shisa5
Gm4876
Lgmn
Lgals3bp
Gm3448
Tmco1
Rap1b
Tmem59
2810459M11Rik
Degs1
Efcab14
1810058I24Rik
Gna13
Samd4
S1pr3
Mmp16
Hsd17b12
Sorbs2
Tubb2a
Atp6ap2
Kcnj3
Rhob
Nrg1
Epdr1
Pdzd2
Tm9sf3
Slc20a1
Cldnd1
Hivep2
Plxdc2
Sox2
Synpo2
Tprgl
H2-K1
Pkp4
Fabp7
Usp24
Pdgfd
Atp1a1
Enpp5
Timp2
Hmgcll1
Cacna2d3
Dapk1
15-Sep
Rassf8
Tgoln1
Vimp
Zfp706
Gm2a
H2-D1
Uqcrc2
Ppp2ca
Tmem100
Lysmd2
C1qa
Smpdl3a
Ndufv3
Agt
Rpl36-ps3
Rgl1
Eef2
Aff1
Gsr
Rasal2
Itpkb
Golgb1
Dpyd
Col16a1
Cryab
Nr2f1
Fgfr1
Meis2
Prickle2
Nfkb1
Slc1a3
Luzp2
Cadm2
Gabrb1
Nrxn1
Nckap5
Lrp1b
Pde10a
Mdga2
Nhsl1
Dlgap1
Lhfp
Ank2
Npas3
Grid2
Ptprz1
Phkg1
Lsamp
Shroom3
Grm3
Pcdh9
Efr3b
Prex2
Mid1
Gpc5
Sik3
Plcl1
Cyp7b1
Grin2c
Itpr2
Cdh2
Adk
Itih3
Bcl2
Qk
Rorb
Mapk10
Scrg1
Daam2
Fstl1
Fars2
Gdpd2
Rhbdf1
Lypla2
PISD
Ttc8
Cdk5rap3
Birc6
Tmem178b
Gab2
