## Supplementary File 2 for "Diagnostic Evidence GAuge of Single cells (DEGAS): A flexible deep-transfer learning framework for prioritizing cells in relation to disease"

	Marker	Direction
1	ULK3	Up-regulated
2	SLC38A7	Up-regulated
3	FOXP1	Up-regulated
4	ARSA	Up-regulated
5	CTBP1-AS	Up-regulated
6	LOC1027255328	Up-regulated
7	CBX6	Up-regulated
8	GYPC	Up-regulated
9	FBRSL1	Up-regulated
10	SMAD7	Up-regulated
11	PLXNC1	Up-regulated
12	CLDN15	Up-regulated
13	TSHZ3	Up-regulated
14	KCNJ5	Up-regulated
15	DPYD	Up-regulated
16	LSR	Up-regulated
17	STEAP3	Up-regulated
18	RUNX3	Up-regulated
19	PTPRG	Up-regulated
20	ACD	Up-regulated
21	TTYH3	Up-regulated
22	LOC100133445	Up-regulated
23	LOC102724549	Up-regulated
24	VENTX	Up-regulated
25	TM9SF1	Up-regulated
26	SMIM3	Up-regulated
27	ZNF703	Up-regulated
28	TGFBI	Up-regulated
29	EMP2	Up-regulated
30	PSTPIP1	Up-regulated
31	ZNF696	Up-regulated
32	RFX2	Up-regulated
33	APOE	Up-regulated
34	ATOH8	Up-regulated
35	ADAM8	Up-regulated
36	GAS2L1	Up-regulated
37	CHCHD5	Up-regulated
38	ADAMTS13	Up-regulated
39	A1BG	Up-regulated
40	IL15	Up-regulated
41	SECTM1	Up-regulated
42	FAM109A	Up-regulated
43	LOC100507639	Up-regulated
44	ZNF843	Up-regulated
45	S100A4	Up-regulated
46	LOC102724661	Down-regulated
47	ANKRD26P3	Down-regulated
48	MOV10L1	Down-regulated
49	HIST2H2BA	Down-regulated
50	ZBTB8B	Down-regulated
51	GLT1D1	Down-regulated
52	TNFRSF21	Down-regulated
53	CECR2	Down-regulated
54	PDCD6IPP2	Down-regulated
55	PTPRZ1	Down-regulated
56	IGSF10	Down-regulated
57	GRIA2	Down-regulated
58	MEIS1	Down-regulated
59	SELENBP1	Down-regulated
60	SERPINF1	Down-regulated
61	RIMS2	Down-regulated
62	ASTN1	Down-regulated
63	TLN2	Down-regulated
64	ZNF532	Down-regulated
65	ZNF662	Down-regulated
66	NIN	Down-regulated
