## Supplementary File 3 for "Diagnostic Evidence GAuge of Single cells (DEGAS): A flexible deep-transfer learning framework for prioritizing cells in relation to disease"

Marker
CST7
LPL
CLEC7A
ITGAX
SPP1
IGF1
APOE
AXL
ANK
CH25H
CTSD
CCL3
BAIAP2L2
CSF1
FAM20C
GNAS
CTSB
5430435G22RIK
LYZ2
CD63
LGI2
TYROBP
HPSE
MAMDC2
COX6A2
CD63-PS
CCL6
GM1673
CD9
CCL4
CTSZ
FTH1
B2M
GUSB
FABP3
ACTR3B
H2-D1
CTSL
SERPINE2
MMU-MIR-703
LILRB4
CD52
LGALS3BP
DKK2
PSAT1
GM10076
CXCL14
LOX
FLT1
CAPG
MIF
NCEH1
SULF2
LYZ1
RPS2
GM5054
NPC2
AC151602.1
GM15500
ETL4
GM11428
CD68
RPS28
SYNGR1
RPSA-PS10
ANXA5
HIF1A
H2-K1
ATP1A3
KCNJ2
HEXA
GM10269
GPNMB
CD34
FABP5
RAMP1
MYO1E
GM5963
CADM1
GM14328
NDUFA1
CRLF2
TPI1
GM13456
GM14456
COX6A1
RPL10A-PS1
RPLP2
GM16238
IL4I1
RPL18A
RPL36A-PS1
PLD3
GM8730
GM10154
RPS18
RPS24
RPL37
RPS21
SLAMF9
TMEM163
GM15427
TREM2
TIMP2
ALDOA
RPS5
RPS24-PS3
RPL23
MYO5A
GPR65
GM6030
RPS20
RPL10A
GRN
ATP6V0C
GM5559
RPSA
GM11361
RPS19
LRPAP1
CCK
ADSSL1
GSTM5
RPS19-PS3
APLP2
APOC4
FXYD6
RPLP1
RPS4X
GM6166
CXCL16
FAM46C
PLAUR
GM4604
RPS14
IFI27L2B
RPL38-PS2
RPL12
RPS24-PS2
CSF2RA
RPS10-PS1
RPS3
SH3PXD2B
RPL18-PS1
BAMBI
GM7331
RPS25
GM10443
GM10925
GM7363
RPL14
RPL5
AL663027.1
GM15772
RPLP0
CTSE
RPS10
GM13192
RPLP2-PS1
RPL22
CHST2
GM4149
CD83
GM3511
RPS3A
GM9843
COX8A
RPL38
GM10073
RPL14-PS1
GM10186
RPS26
MPEG1
GM15710
GM13841
GM10116
BHLHE40
RPS13-PS1
RPL39
PERP
CTSA
ACACA
ATP1B3
GM5805
INF2
TPT1
2810422J05RIK
RFTN1
NRP1
RPL37A
CD74
EGLN3
PGK1
LDHA
EEF1B2
CPD
GM10136
CREG1
GM13408
RPS15
GM8759
PLEKHH2
GM11263
GM13532
VAT1
RPS16
GM15430
PDCD1
PTCHD1
KCNMA1
GM5239
RPL13A
MIR682
GM16247
ARRDC4
SDF2L1
ANXA3
RPL5-PS1
RPL35A
GM13436
GM13864
GM5244
KIF1A
BCL2A1D
GM13047
IFI44
GM12630
PLBD2
RPL6
IL18BP
SSR4
ST14
ATOX1
RPSA-PS4
ATP6V0D2
COLEC12
TCAP
GM15590
GM13226
RPL9-PS6
GM11741
DPP7
PLIN2
NEXN
MAFF
RPS15A
GM13048
RPS12
GM10086
GM9000
EEF1A1
TLR2
RPL3
RPS19-PS7
PABPC1
GM11410
PKM2
RPS9
TMED3
CD5
NIACR1
AC119211.1
SDF4
GBA
GAS2L3
GM2000
CXCR4
GM10288
RPL27A
GM10059
APBB2
GM6863
GM13340
4930556M19RIK
AC134452.1
AQP6
DPYS
GM13570
GM17682
GM6316
TOX2
ZFP618
USP12
GM6136
VPS13C
GAS7
GM2574
GM12005
GM11953
RPL35
EPHX1
SCPEP1
AKR1A4
RPS19-PS11
GM8129
RPL32
MYEOV2
PEBP1
GM6202
NDUFA6
TMEM90A
AC154650.1
RPL11
TSPO
GM14303
CSTB
RPS27A
GM6286
GM9294
PEA15A
GLB1
COX4I1
RPL13
PRDX1
GM11478
DNAJB14
GM10275
SLC11A1
GM10012
PGAM1
TPD52
GALK1
GPR84
GM13826
AL928935.1
GM9493
GM2A
SCD2
GM12334
GM13341
ECM1
TNFSF8
CD300LB
FCER1G
GM13196
GM15796
RPL7
